# Evolutionary genomics of socially polymorphic populations of *Pogonomyrmex californicus*

**DOI:** 10.1101/2021.03.21.436260

**Authors:** Mohammed Errbii, Ulrich R. Ernst, Aparna Lajmi, Eyal Privman, Jürgen Gadau, Lukas Schrader

**Author notes:** ^ǂ^equal contribution (Jürgen Gadau, Lukas Schrader). Apicultural State Institute, University of Hohenheim, Erna-Hruschka-Weg 6, DE-70599 Stuttgart, Germany. Center for Biodiversity and Integrative Taxonomy (KomBioTa), University of Hohenheim, DE-70599 Stuttgart, Germany. Corresponding authors: Lukas Schrader, Jürgen Gadau, **Email:**.

## Abstract

Social insects vary considerably in their social organization both between and within species. In the California harvester ant, *Pogonomyrmex californicus* (Buckley 1867), colonies are commonly founded and headed by a single queen (haplometrosis, primary monogyny). However, in some populations in California (USA), unrelated queens cooperate not only during founding (pleometrosis) but throughout the life of the colony (primary polygyny). The genetic architecture and evolutionary dynamics of this complex social niche polymorphism (haplometrosis vs pleometrosis) have remained unknown. Here, we provide a first analysis of its genomic basis and evolutionary history using population genomics comparing individuals from a haplometrotic population to those from a pleometrotic population. We discovered a recently evolved (< 200 k years), 8 Mb non-recombining region segregating with the observed social niche polymorphism. This region shares several characteristics with supergenes underlying social polymorphisms in other socially polymorphic ant species. However, we also find remarkable differences from previously described social supergenes. Particularly, four additional genomic regions not in linkage with the supergene show signatures of a selective sweep in the pleometrotic population. Within these regions, we find for example genes crucial for epigenetic regulation via histone modification (*chameau*) and DNA methylation (*Dnmt1*). These results suggest that social morph in this species is a polygenic trait involving a potential young supergene. Further studies targeting haplo- and pleometrotic individuals from a single population are however required to conclusively resolve whether these genetic differences underlie the alternative social phenotypes or have emerged through genetic drift.
