## Supplementary material for "Evolutionary genomics of socially polymorphic populations of *Pogonomyrmex californicus*": Dataset S2

### Sheet: Dataset_S1
transcript (﻿Helmkampf et al. 2016)	logFC (﻿Helmkampf et al. 2016)	LR (﻿Helmkampf et al. 2016)	P-value (﻿Helmkampf et al. 2016)	Blast	social context (﻿Helmkampf et al. 2016)
comp61408_c6	1.3	36.03	1.9e-07	gi|307183923|gb|EFN70513.1| Thiol-specific monooxygenase [Camponotus floridanus]	Agg-Nonagg
comp57496_c1	1.02	20.21	0.00014	gi|298204361|gb|ADI61829.1| endonuclease-reverse transcriptase [Bombyx mori]	Agg-Nonagg
comp57758_c3	-1.63	18.11	0.00032	gi|307183038|gb|EFN69993.1| Transposable element Tc3 transposase [Camponotus floridanus]	Agg-Nonagg
comp58458_c3	-1.34	11.59	0.0044	gi|307180892|gb|EFN68705.1| hypothetical protein EAG_08099 [Camponotus floridanus]	Agg-Nonagg
comp62386_c0	-1.21	11.43	0.0047	gi|307169403|gb|EFN62122.1| hypothetical protein EAG_03279 [Camponotus floridanus]	Agg-Nonagg
comp56974_c1	-1.74	9.96	0.0087	gi|307172424|gb|EFN63884.1| hypothetical protein EAG_08086 [Camponotus floridanus]	Agg-Nonagg
comp55932_c2	-1.13	8.78	0.014	gi|357625996|gb|EHJ76251.1| reverse transcriptase [Danaus plexippus]	Agg-Nonagg
comp56098_c5	-1.46	7.69	0.023	gi|322793737|gb|EFZ17128.1| hypothetical protein SINV_08221 [Solenopsis invicta]	Agg-Nonagg
comp57758_c4	-1.05	7.02	0.03	gi|332019635|gb|EGI60111.1| hypothetical protein G5I_11704 [Acromyrmex echinatior]	Agg-Nonagg
comp59314_c21	-1.04	6.41	0.039	gi|270000993|gb|EEZ97440.1| hypothetical protein TcasGA2_TC011271 [Tribolium castaneum]	Agg-Nonagg
comp59015_c3	-1.19	5.9	0.049	gi|322785944|gb|EFZ12562.1| hypothetical protein SINV_05423 [Solenopsis invicta]	Agg-Nonagg
comp54529_c0	5.68	19.25	0.0015	gi|387763772|gb|AFJ94684.1| hymenoptaecin [Solenopsis invicta]	Hh-Pp
comp23388_c0	5.08	14.07	0.011	gi|322803116|gb|EFZ23204.1| hypothetical protein SINV_14990 [Solenopsis invicta]	Hh-Pp
comp60899_c1	-1.06	10.75	0.04	gi|345495977|ref|XP_001604972.2| PREDICTED: hypothetical protein LOC100121360 [Nasonia vitripennis]	Hh-Pp
comp54529_c0	-7.05	20.03	0.047	gi|387763772|gb|AFJ94684.1| hymenoptaecin [Solenopsis invicta]	Hs-Hh
comp61977_c2	1.216	14.919	0.029	gi|357630243|gb|EHJ78503.1| endonuclease-reverse transcriptase [Danaus plexippus]	Hs-Pp
comp54529_c0	-9.64	28.78	0.00013	gi|387763772|gb|AFJ94684.1| hymenoptaecin [Solenopsis invicta]	Hs-Ph
comp23388_c0	-10.21	26.71	0.00027	gi|322803116|gb|EFZ23204.1| hypothetical protein SINV_14990 [Solenopsis invicta]	Hs-Ph
comp23388_c0	-8.01	19.42	0.0092	gi|322803116|gb|EFZ23204.1| hypothetical protein SINV_14990 [Solenopsis invicta]	Ps-Ph
comp54529_c0	-7.09	19.03	0.01	gi|387763772|gb|AFJ94684.1| hymenoptaecin [Solenopsis invicta]	Ps-Ph
comp23388_c0	-9.83	33.15	2.2e-05	gi|322803116|gb|EFZ23204.1| hypothetical protein SINV_14990 [Solenopsis invicta]	Pp-Ph
comp54529_c0	-8.27	30.48	5.5e-05	gi|387763772|gb|AFJ94684.1| hymenoptaecin [Solenopsis invicta]	Pp-Ph

### Sheet: abbreviations
Agg-Nonagg	significantly differentially expressed genes between aggressive and nonaggressive queens
Hh-Pp	significantly differentially expressed genes between queens in haplometrotic and pleometrotic pairs
Hs-Pp	significantly differentially expressed genes between haplometrotic singletons and pleometrotic pairs
Hs-Ph	significantly differentially expressed genes between haplometrotic singletons and pleometrotic queens in mixed pairs
Hs-Hh	﻿Significantly differentially expressed genes between haplometrotic singletons and pairs
Hs-Pp	﻿Significantly differentially expressed genes between haplometrotic singletons and pleometrotic pairs
Pp-Ph	significantly differentially expressed genes between queens in pleometrotic pairs and pleometrotic queens in mixed pairs
Ps–Ph	significantly differentially expressed genes between pleometrotic singletons and pleometrotic queens in mixed pairs
logFC	log fold change in the former with respect to the latter
LR	likelihood ratio test value
P-value	FDR-adjusted p-value
Blast	best hit in NCBI's nr database (Helmkampf et al. 2016)
