## Supplementary material for "Evolutionary genomics of socially polymorphic populations of *Pogonomyrmex californicus*": Dataset S3

### Sheet: Dataset_S2
Scaffold	start	end	No. SNPs	Fst	𝜋 haplometrotic	𝜋 pleometrotic	Tajima’s D haplometrotic	Tajima’s D pleometrotic	Mean MQ	Mean coverage	population subject of selection
1	9800000	9900000	175	0.452016	0.000408628	0.000254897	0.805336	0.519583	59.8998	14.1093	pleometrotic
1	13500000	13600000	140	0.569848	0.000449686	6.21755e-05	2.34721	-0.0805725	55.3967	12.2935	pleometrotic
1	19800000	20100000	216.667	0.47385	0.000632253	0.000138141	1.51293	0.0974997	52.0062	12.5809	pleometrotic
1	20200000	20600000	247.25	0.487194	0.00078927	8.6486e-05	1.90037	-0.74334	50.6241	11.3344	pleometrotic
2	11000000	11100000	102	0.544581	0.000371001	9.04771e-06	3.05893	-1.8947	41.0157	13.7612	pleometrotic
2	17800000	18000000	144.5	0.594859	0.000313561	0.000144796	0.488761	0.416075	56.8444	13.5179	pleometrotic
3	10600000	10700000	303	0.442407	0.000833549	0.0002752	1.04476	1.01521	59.1117	15.3593	pleometrotic
6	700000	900000	152	0.545828	0.000488919	9.48663e-05	1.91309	0.683625	49.8935	11.5632	pleometrotic
6	1300000	1600000	137.333	0.551972	0.000485668	7.02498e-05	2.46704	0.630567	50.8857	12.2753	pleometrotic
7	3700000	3900000	149	0.491374	0.000368879	0.00011729	0.802457	-0.308762	56.6005	12.9609	pleometrotic
8	300000	400000	194	0.526164	0.000503654	6.55725e-05	0.903473	-0.658893	59.8073	14.0826	pleometrotic
9	1900000	2000000	173	0.435187	0.000480171	8.07644e-05	1.25396	-1.41489	56.8219	13.9132	pleometrotic
9	3100000	3200000	128	0.423423	0.000366155	9.03361e-05	1.58509	-0.721698	59.6778	15.7192	pleometrotic
9	9600000	10100000	192.4	0.47593	0.000263722	0.000599487	-1.08431	2.50346	55.5252	13.5131	haplometrotic
10	2500000	2600000	116	0.565497	0.000255618	4.22228e-05	0.448825	-1.14742	56.7853	14.6827	pleometrotic
10	8700000	8800000	154	0.47628	0.000325976	0.00032827	0.589324	1.44208	58.834	14.8122	haplometrotic
10	8800000	8900000	133	0.592422	0.000299271	0.000120718	0.514522	-0.258483	57.1702	14.6747	pleometrotic
10	9000000	9200000	143.5	0.661339	0.000333253	0.00010136	0.589533	-0.400796	54.0549	12.9748	pleometrotic
10	9300000	9400000	123	0.690485	0.000282281	0.000104065	0.605831	0.537855	52.5878	13.0175	pleometrotic
11	300000	400000	189	0.45234	0.00048574	0.00023937	0.928542	-0.397289	55.6471	12.9008	pleometrotic
11	600000	700000	223	0.694771	0.000653394	0.000202613	1.98371	-1.05559	52.2422	10.272	pleometrotic
11	1000000	1100000	128	0.706167	0.000337045	0.000112258	1.341	-0.949179	56.2876	13.8439	pleometrotic
11	1200000	1300000	325	0.494087	0.000751857	0.000427081	1.14703	0.402361	53.2588	13.0475	pleometrotic
11	9600000	9700000	125	0.474854	0.000325338	0.000151877	1.1821	0.972531	51.7842	11.7649	pleometrotic
13	2500000	2600000	210	0.432011	0.000576645	0.000229296	1.13936	0.476986	59.8741	14.1624	pleometrotic
13	8600000	8700000	152	0.572136	0.000370886	0.000143704	0.7852	0.398131	58.8579	13.6643	pleometrotic
14	8000000	8200000	215.5	0.473844	0.000637959	9.1805e-05	1.47235	-1.68605	50.7255	11.4987	pleometrotic
15	200000	300000	192	0.679126	0.000469772	0.000220676	0.978358	-1.02002	57.0267	13.2384	pleometrotic
16	400000	500000	164	0.435146	0.000502456	0.000115829	2.15505	-0.185979	45.1429	10.7713	pleometrotic
16	2000000	2200000	208	0.570361	0.000542831	0.000171831	1.0729	-0.474432	59.893	15.4127	pleometrotic
16	4600000	4700000	208	0.502108	0.000539517	0.000127559	0.763743	0.0854821	59.9502	14.8838	pleometrotic
17	800000	900000	229	0.458827	0.000560474	0.000260801	1.18723	1.14068	59.785	15.5427	pleometrotic
18	2200000	2400000	157.5	0.442748	0.000418051	0.000194961	1.00726	-0.0892575	53.6381	12.9998	pleometrotic
18	2700000	2900000	145.5	0.461336	0.000396923	0.000177031	1.19075	0.551337	53.5774	13.2653	pleometrotic
18	3200000	3300000	113	0.453897	0.000397485	0.000134747	2.60595	2.59888	55.581	13.1268	pleometrotic
20	2500000	2700000	308.5	0.490774	0.000953034	0.000127735	1.60814	-0.766899	54.3282	13.0362	pleometrotic
21	100000	300000	108.5	0.564662	0.000278384	0.000123954	0.970677	0.325661	50.5176	11.5658	pleometrotic
21	400000	1200000	113.5	0.578096	0.000261661	0.000117169	0.673123	-0.198749	51.7403	12.2305	pleometrotic
21	1500000	1600000	187	0.493019	0.00041326	0.000228704	0.523174	-0.398274	52.8511	12.2292	pleometrotic
21	1800000	1900000	143	0.542445	0.000313025	0.000156655	0.298422	-0.40357	47.9018	10.5207	pleometrotic
22	100000	200000	120	0.447396	0.000387951	5.30647e-05	1.96624	-1.40147	52.1048	12.2217	pleometrotic
22	500000	700000	167	0.457753	0.000563342	6.64854e-05	2.18113	-1.91457	54.1191	12.7961	pleometrotic
22	900000	1000000	150	0.432323	0.000493365	6.92868e-05	1.78596	-1.85163	53.8505	13.2025	pleometrotic
22	1100000	1300000	165	0.453066	0.000479874	6.95809e-05	1.26728	-1.74507	56.689	13.7208	pleometrotic
22	1400000	1500000	141	0.482512	0.000414895	5.4858e-05	1.56222	-1.67389	55.9082	13.5995	pleometrotic
22	1700000	1800000	102	0.475305	0.000316651	4.8429e-05	1.82687	-1.64366	54.4048	13.5456	pleometrotic
23	200000	400000	187.5	0.444397	0.000605942	8.45575e-05	1.95627	-1.62378	52.7668	13.0035	pleometrotic
23	600000	800000	192.5	0.455688	0.000630988	0.000103153	1.88882	-1.65969	55.475	13.2037	pleometrotic
23	1100000	1200000	153	0.457435	0.000494841	5.45722e-05	1.67218	-1.86134	48.7138	11.2425	pleometrotic
23	1300000	1500000	132	0.465435	0.000433574	5.36995e-05	1.99805	-1.68652	53.367	12.2422	pleometrotic
23	1600000	1700000	145	0.459146	0.00047584	8.97494e-05	1.99359	-1.3901	56.1603	13.2671	pleometrotic
