## Supplementary material for "Evolutionary genomics of socially polymorphic populations of *Pogonomyrmex californicus*": Dataset S4

### Sheet: Dataset_S3
Scaffold	position	P-value	xpEHH	SNP ID	cluster id
1	216702	0.0321947	3.82386	id121	1_1
1	20046665	0.0166292	4.12132	id17655	1_2
1	20046689	0.0253503	3.9332	id17656	1_2
1	20064603	0.0241063	3.96065	id17684	1_2
1	20064605	0.0241063	3.96065	id17685	1_2
1	20064834	0.000767193	5.50471	id17686	1_2
1	20377427	0.0270821	3.91063	id17969	1_3
2	11311968	0.0022028	4.92541	id28590	2_1
2	13411642	0.0493624	3.64638	id30809	2_2
2	16866286	0.0432838	-3.69117	id34721	2_3
3	6089604	0.0457361	3.67007	id41962	3_1
3	14968716	0.0331908	3.80963	id51470	3_2
3	15990140	0.00339264	4.77952	id52418	3_3
5	11997300	0.0301656	3.861	id80787	5_1
7	3294647	0.0151812	4.16438	id98708	7_1
7	3295479	0.00535544	4.63068	id98714	7_1
8	8786527	0.0185113	4.06142	id117482	8_1
8	8787453	0.0306156	3.85634	id117484	8_1
8	8788761	0.00643697	4.52645	id117487	8_1
8	8805952	0.0398445	3.72509	id117503	8_1
8	8827924	0.0318143	3.82873	id117534	8_1
8	8848729	0.0385276	3.74103	id117585	8_1
9	2001978	0.0346809	3.78439	id120957	9_1
9	2002145	0.0167913	4.11174	id120959	9_1
9	2003899	0.0286975	3.88713	id120962	9_1
9	2832662	0.0104499	4.31055	id121873	9_2
9	2833337	0.00702884	4.47627	id121876	9_2
9	2833363	0.00702884	4.47395	id121877	9_2
9	2833904	0.0240169	3.96406	id121879	9_2
9	2837494	0.0085453	4.38889	id121885	9_2
9	2837512	0.0106531	4.29515	id121886	9_2
9	2837562	0.0106531	4.29515	id121887	9_2
9	2839595	0.00723804	4.46455	id121890	9_2
9	2840982	0.00972451	4.33335	id121891	9_2
9	2840997	0.00972451	4.33967	id121892	9_2
9	2841405	0.00395308	4.72512	id121893	9_2
9	2842219	0.0424008	3.7004	id121895	9_2
9	8972257	0.00147876	5.26193	id128315	9_3
9	8972394	0.025059	3.94165	id128316	9_3
11	1249402	0.0253503	-3.93298	id138779	11_1
11	1249988	0.0340906	-3.79095	id138780	11_1
12	9015016	0.044674	3.67762	id157022	12_1
12	9015017	0.044674	3.67762	id157023	12_1
13	524082	0.0323354	3.82182	id157295	13_1
13	2914550	0.0297844	3.87372	id159645	13_2
14	2083205	0.0286975	3.88604	id167610	14_1
14	2083416	0.0242614	3.95543	id167612	14_1
14	8144183	0.00758953	4.42254	id174206	14_2
14	8144460	0.0105631	4.30346	id174208	14_2
14	8144845	0.0105631	4.30142	id174209	14_2
14	8145805	0.00535544	4.62705	id174215	14_2
14	8147172	0.0069885	4.48449	id174224	14_2
14	8149467	0.00610692	4.55376	id174227	14_2
14	8151123	0.0022028	4.9383	id174234	14_2
14	8151126	0.0022028	4.9383	id174235	14_2
14	8155567	0.0229862	3.98078	id174240	14_2
14	8156679	0.0167061	4.11853	id174241	14_2
14	8157989	0.017229	4.08977	id174244	14_2
15	211998	0.0317958	3.83251	id174340	15_1
16	2032585	0.0331153	3.81114	id184533	16_1
16	2032588	0.0331153	3.81114	id184534	16_1
16	2032644	0.0364409	3.76279	id184535	16_1
16	2035775	0.0409863	3.71303	id184537	16_1
16	2122769	0.0499593	3.64084	id184613	16_1
16	2136350	0.0346809	3.78184	id184622	16_1
16	2143861	0.0420349	3.7042	id184628	16_1
16	2144215	0.0250633	3.94042	id184629	16_1
16	2144292	0.0284875	3.89003	id184630	16_1
16	2154248	0.0123434	4.24142	id184640	16_1
16	2190696	0.0195593	4.04146	id184665	16_1
16	2190739	0.0166118	4.1232	id184666	16_1
16	2191079	0.0334211	3.80033	id184667	16_1
18	147536	0.0164032	4.12908	id196451	18_1
18	148771	0.0224027	3.98945	id196453	18_1
18	148814	0.0260621	3.92399	id196454	18_1
18	149207	0.0427683	3.69732	id196455	18_1
22	47828	0.041802	3.70642	id205073	22_1
22	81990	0.0334211	3.80046	id205113	22_1
22	85866	0.0387461	3.73546	id205114	22_1
22	113000	0.0200032	4.03212	id205135	22_1
22	113154	0.0167913	4.11105	id205136	22_1
22	117794	0.017229	4.09017	id205138	22_1
22	120815	0.0170328	4.1015	id205141	22_1
22	149825	0.0444764	3.68078	id205150	22_1
22	272178	0.0493624	3.64589	id205196	22_2
22	275738	0.0449349	3.67536	id205202	22_2
22	280939	0.0385276	3.74023	id205209	22_2
22	281114	0.0387458	3.73714	id205210	22_2
22	284344	0.0300885	3.86781	id205221	22_2
22	299191	0.0148877	4.17607	id205229	22_2
22	300007	0.00584034	4.58439	id205233	22_2
22	300824	0.0134422	4.2124	id205236	22_2
22	301071	0.0499593	3.63975	id205237	22_2
22	454360	0.0332767	3.80522	id205321	22_3
22	455740	0.0332767	3.8079	id205322	22_3
22	461251	0.0346809	3.78293	id205328	22_3
22	462012	0.0270821	3.91046	id205330	22_3
22	465476	0.0354586	3.77136	id205331	22_3
22	467003	0.0350932	3.7757	id205332	22_3
22	481188	0.0317958	3.83091	id205340	22_3
22	483786	0.0300885	3.86356	id205346	22_3
22	483797	0.0300885	3.86356	id205347	22_3
22	496139	0.0161477	4.14497	id205354	22_3
22	497570	0.00972451	4.34337	id205356	22_3
22	499102	0.0186833	4.05503	id205359	22_3
22	502228	0.0249379	3.94401	id205364	22_3
22	507824	0.0300885	3.86396	id205368	22_3
22	518725	0.0387461	3.73554	id205374	22_3
22	534575	0.0444764	3.68099	id205381	22_3
22	554338	0.00972451	4.33901	id205388	22_3
22	554485	0.0162634	4.1384	id205389	22_3
22	554487	0.0162634	4.1384	id205390	22_3
22	558780	0.0069885	4.49055	id205392	22_3
22	563469	0.0134422	4.21245	id205395	22_3
22	577617	0.0237313	3.97064	id205404	22_3
22	580115	0.0271928	3.90374	id205405	22_3
22	585122	0.0224027	3.99072	id205410	22_3
22	587331	0.0201201	4.02685	id205411	22_3
22	590337	0.0149343	4.17316	id205414	22_3
22	598151	0.0143539	4.18993	id205426	22_3
22	628462	0.0073973	4.43126	id205444	22_3
22	638808	0.0339456	3.79383	id205456	22_3
22	641814	0.026021	3.92553	id205457	22_3
22	655496	0.017229	4.09153	id205464	22_3
22	656717	0.0069885	4.49507	id205465	22_3
22	657304	0.0168722	4.10836	id205467	22_3
22	667035	0.037233	3.75481	id205471	22_3
22	668083	0.0317958	3.83424	id205472	22_3
22	668134	0.0252399	3.93637	id205473	22_3
22	673640	0.0162744	4.13628	id205477	22_3
22	689359	0.0149343	4.17171	id205486	22_3
22	689489	0.0117758	4.25886	id205487	22_3
22	695094	0.00736832	4.44864	id205491	22_3
22	700133	0.00199415	4.99887	id205495	22_3
22	700137	0.00199415	4.99887	id205496	22_3
22	701462	0.000841058	5.39754	id205498	22_3
22	701469	0.000841058	5.39754	id205499	22_3
22	706663	0.0118405	4.25276	id205505	22_3
22	710415	0.00339264	4.77578	id205508	22_3
22	717734	0.00726244	4.46075	id205514	22_3
22	719579	0.00584034	4.5737	id205516	22_3
22	724371	0.00199155	5.03416	id205523	22_3
22	726212	0.00197428	5.09241	id205529	22_3
22	762309	0.0474695	3.65823	id205557	22_3
22	764906	0.0246328	3.94917	id205561	22_3
22	765921	0.0499593	3.6401	id205563	22_3
22	805989	0.0409863	3.71368	id205654	22_3
22	806220	0.0197945	4.03595	id205655	22_3
22	806269	0.0117758	4.25601	id205656	22_3
22	806271	0.0117758	4.25601	id205657	22_3
22	806281	0.0117758	4.25638	id205658	22_3
22	806290	0.0169183	4.10579	id205660	22_3
22	806294	0.017229	4.09372	id205661	22_3
22	806301	0.0242614	3.95578	id205662	22_3
22	806373	0.0300885	3.86938	id205663	22_3
22	806528	0.0331153	3.8126	id205664	22_3
22	806831	0.031686	3.84172	id205666	22_3
22	806972	0.0495829	3.64398	id205667	22_3
22	807540	0.0127204	4.23267	id205669	22_3
22	809472	0.00316746	4.81449	id205672	22_3
22	810610	0.00584034	4.57697	id205675	22_3
22	810731	0.0169183	4.10461	id205677	22_3
22	813335	0.0164032	4.12779	id205678	22_3
22	815077	0.0354586	3.77198	id205680	22_3
22	899972	0.00972451	4.34753	id205726	22_3
22	900135	0.0069885	4.48155	id205728	22_3
22	904847	0.0246328	3.94963	id205733	22_3
22	914051	0.0372742	3.75367	id205736	22_3
22	920024	0.00943004	4.35708	id205740	22_3
22	920273	0.00564843	4.59802	id205742	22_3
22	927009	0.0164032	4.13062	id205752	22_3
22	927147	0.0331153	3.8114	id205754	22_3
22	933148	0.0463026	3.66538	id205755	22_3
22	933498	0.0420436	3.70335	id205756	22_3
22	944918	0.0223982	3.9959	id205763	22_3
22	947594	0.046256	3.66641	id205766	22_3
22	954639	0.031686	3.84375	id205768	22_3
22	969969	0.00197428	5.04903	id205780	22_3
22	973893	0.0062708	4.53939	id205781	22_3
22	974466	0.00339264	4.77482	id205783	22_3
22	974467	0.00339264	4.77482	id205784	22_3
22	975539	0.00464292	4.66863	id205786	22_3
22	984671	0.00535544	4.62281	id205796	22_3
22	1023754	0.0136598	4.20684	id205809	22_3
22	1034682	0.0117758	4.26321	id205819	22_3
22	1046266	0.0073973	4.44375	id205827	22_3
22	1051559	1.32603e-05	6.35163	id205833	22_3
22	1053107	1.44125e-05	6.23112	id205835	22_3
22	1112584	0.0164032	4.12776	id205871	22_3
22	1114305	0.0262073	3.9215	id205874	22_3
22	1116304	0.0240169	3.96402	id205876	22_3
22	1116631	0.0240169	3.96402	id205877	22_3
22	1150054	0.0346809	3.78307	id205888	22_3
22	1154687	0.0271161	3.90868	id205898	22_3
22	1162072	0.0300885	3.86268	id205901	22_3
22	1162476	0.0176643	4.0752	id205906	22_3
22	1162522	0.0224027	3.99271	id205907	22_3
22	1162529	0.031408	3.84696	id205908	22_3
22	1165947	0.0206905	4.0161	id205911	22_3
22	1166405	0.037233	3.75556	id205913	22_3
22	1167573	0.0176643	4.07588	id205917	22_3
22	1193208	0.0329367	3.8163	id205931	22_3
22	1197215	0.0205492	4.01904	id205932	22_3
22	1207354	0.0128145	4.22903	id205941	22_3
22	1227045	0.0396818	3.72862	id205950	22_3
22	1244138	0.0333431	3.8038	id205962	22_3
22	1246157	0.0176643	4.07765	id205966	22_3
22	1246668	0.0176643	4.07765	id205967	22_3
22	1250281	0.0167061	4.11701	id205970	22_3
22	1280535	0.0224027	3.99043	id205988	22_3
22	1293095	0.0334211	3.79952	id205993	22_3
22	1296897	0.028318	3.89259	id205995	22_3
22	1298002	0.0300885	3.86673	id205997	22_3
22	1299569	0.0246328	3.94816	id205999	22_3
22	1303413	0.00875546	4.37583	id206006	22_3
22	1329954	0.00610692	4.54876	id206025	22_3
22	1329956	0.0022028	4.95077	id206026	22_3
22	1341268	0.0233914	3.97535	id206035	22_3
22	1356247	0.0414307	3.70949	id206042	22_3
22	1362035	0.0397219	3.7267	id206044	22_3
22	1487455	0.0145766	4.18457	id206115	22_4
22	1497623	0.0292065	3.87958	id206119	22_4
22	1498530	0.0137112	4.20409	id206121	22_4
22	1498599	0.0332767	3.80536	id206122	22_4
23	278402	0.0405097	3.71894	id206407	23_1
23	278644	0.0405097	3.71894	id206408	23_1
23	286785	0.017229	4.09463	id206413	23_1
23	286812	0.0346118	3.78628	id206415	23_1
23	669922	0.0300885	3.86273	id206663	23_2
23	670192	0.00375222	4.7426	id206665	23_2
23	670862	0.00584034	4.57692	id206666	23_2
23	671057	0.00464292	4.66686	id206670	23_2
23	671147	0.0271928	3.90352	id206671	23_2
23	673346	0.0493624	3.64721	id206672	23_2
23	733946	0.00197428	5.09787	id206727	23_2
23	735501	0.00218176	4.97103	id206730	23_2
23	737350	0.0176643	4.08208	id206735	23_2
23	737671	0.018318	4.0653	id206736	23_2
23	737699	0.0186751	4.05654	id206737	23_2
23	737825	0.0176643	4.07963	id206739	23_2
23	744584	0.0223982	3.99471	id206741	23_2
23	748019	0.0201201	4.02667	id206742	23_2
23	751553	0.0409863	3.71375	id206746	23_2
23	756579	0.0317958	3.83911	id206756	23_2
23	773991	0.0334211	3.80219	id206771	23_2
23	774680	0.0372742	3.75177	id206772	23_2
23	789287	0.0201201	4.02534	id206786	23_2
23	789299	0.0161477	4.14649	id206787	23_2
23	789579	0.0138829	4.19938	id206788	23_2
23	790614	0.0162634	4.13814	id206790	23_2
23	794436	0.0085453	4.38617	id206796	23_2
23	795979	0.0069885	4.49465	id206798	23_2
23	796031	0.00312496	4.83143	id206801	23_2
23	808854	0.0117758	4.25649	id206825	23_2
23	812763	0.0117758	4.25649	id206826	23_2
23	819282	0.00677338	4.51205	id206831	23_2
23	820123	0.0073973	4.44103	id206833	23_2
23	826984	0.0085453	4.38367	id206839	23_2
23	856288	0.0427683	3.69581	id206852	23_2
23	856291	0.0427683	3.69581	id206853	23_2
23	870310	0.0372742	3.7511	id206860	23_2
23	871747	0.0372742	3.7511	id206861	23_2
23	875730	0.033986	3.79262	id206863	23_2
23	890103	0.0167913	4.11149	id206870	23_2
23	897854	0.00735258	4.45206	id206879	23_2
23	907150	0.037233	3.75593	id206887	23_2
23	909317	0.0405097	3.71844	id206890	23_2
23	911558	0.0429365	3.69401	id206891	23_2
23	913150	0.0349778	3.7774	id206892	23_2
23	948956	0.0444764	3.68031	id206907	23_2
23	950343	0.031408	3.84743	id206909	23_2
23	953250	0.0147105	4.18063	id206911	23_2
23	955803	0.0117758	4.26077	id206918	23_2
23	960825	0.00347323	4.76407	id206922	23_2
23	1113365	0.0444764	3.68092	id207019	23_3
23	1195803	0.0195335	4.04322	id207073	23_3
23	1198300	0.0195593	4.04013	id207075	23_3
23	1200304	0.00610692	4.55102	id207079	23_3
23	1202131	0.00641703	4.53078	id207082	23_3
23	1207655	0.00197428	5.05447	id207089	23_3
23	1208234	0.00395308	4.72074	id207092	23_3
23	1209409	0.00197428	5.0508	id207098	23_3
23	1209998	0.00197428	5.09696	id207104	23_3
23	1210010	0.00197428	5.10667	id207105	23_3
23	1210158	0.00199415	5.00326	id207108	23_3
23	1211131	0.00734787	4.4552	id207109	23_3
23	1245986	0.0361193	3.76588	id207124	23_3
23	1252455	0.0438242	3.68722	id207129	23_3
23	1260564	0.0317958	3.83416	id207138	23_3
23	1265342	0.0317958	3.8325	id207142	23_3
23	1267430	0.0271161	3.90644	id207143	23_3
23	1267637	0.0271161	3.90644	id207144	23_3
23	1272442	0.0385276	3.7394	id207152	23_3
23	1277215	0.0385276	3.74009	id207154	23_3
23	1277688	0.0397219	3.72741	id207156	23_3
23	1277701	0.0349545	3.77845	id207157	23_3
23	1281364	0.0332767	3.80546	id207158	23_3
23	1334164	0.0346809	3.7813	id207182	23_3
23	1349378	0.0319733	3.82653	id207189	23_3
23	1349385	0.0317958	3.83243	id207190	23_3
23	1357418	0.0338516	3.79543	id207196	23_3
23	1358459	0.0317958	3.83634	id207197	23_3
23	1377580	0.0287185	3.88476	id207206	23_3
23	1397243	0.00972451	4.33695	id207224	23_3
23	1431463	0.031686	3.84251	id207235	23_3
23	1457575	0.0270821	3.91014	id207245	23_3
23	1457891	0.0185796	4.05915	id207246	23_3
23	1457907	0.0172209	4.09742	id207247	23_3
23	1457937	0.0227386	3.98463	id207248	23_3
23	1462400	0.0251862	3.93806	id207257	23_3
23	1468890	0.0307274	3.8544	id207262	23_3
23	1516746	0.00316746	4.82017	id207288	23_3
23	1517040	0.00197428	5.16046	id207289	23_3
23	1517911	0.00263386	4.87281	id207291	23_3
23	1524073	0.00262019	4.88158	id207295	23_3
23	1529627	0.00430323	4.69409	id207299	23_3
23	1534136	0.0128996	4.22557	id207302	23_3
23	1536240	0.00972451	4.3338	id207305	23_3
23	1536438	0.00985129	4.32816	id207306	23_3
23	1550660	0.0150375	4.16834	id207310	23_3
23	1551328	0.0073973	4.43655	id207312	23_3
23	1555505	0.0085453	4.38526	id207315	23_3
23	1556358	0.0022028	4.92367	id207317	23_3
23	1567955	0.0105631	4.30284	id207327	23_3
23	1573325	0.0104499	4.31211	id207332	23_3
23	1583414	0.00564843	4.59804	id207338	23_3
23	1587643	0.0069885	4.48682	id207340	23_3
23	1587715	0.0073973	4.43431	id207341	23_3
23	1588769	0.00769826	4.41678	id207342	23_3
23	1591402	0.00430323	4.69269	id207343	23_3
23	1591453	0.00545792	4.61421	id207344	23_3
23	1595566	0.00584034	4.56991	id207349	23_3
23	1596255	0.0156845	4.15516	id207354	23_3
23	1602625	0.0073973	4.43079	id207357	23_3
23	1739699	0.0201201	4.02534	id207447	23_4
23	1747159	0.0069885	4.48187	id207451	23_4
23	1748218	0.0317958	3.82985	id207452	23_4
23	1748219	0.0317958	3.82985	id207453	23_4
23	1748223	0.0317958	3.82985	id207454	23_4
23	1748227	0.0241153	3.95932	id207455	23_4
