## Supplementary material for "Evolutionary genomics of socially polymorphic populations of *Pogonomyrmex californicus*": Dataset S5

### Sheet: Supporting Table S8
geneID	scaffold	start	stop	besthit	eval	bitscore	description	exons	length	intron_variant	downstream_gene_variant	upstream_gene_variant	3_prime_UTR_variant	missense_variant	synonymous_variant	missense_variant&splice_region_variant	5_prime_UTR_variant	splice_acceptor_variant&intron_variant	stop_gained	splice_region_variant&intron_variant	annotation
PCAL_001858	1	20003301	20010757	gi|1465624078|ref|XP_025993030.1|	0	501	polypeptide N-acetylgalactosaminyltransferase 35A [Solenopsis invicta]	6	1902	12					3						dBxref=InterPro:IPR000772,InterPro:IPR029044,InterPro:IPR001173,InterPro:IPR035992,PFAM:PF00535,PFAM:PF02709,PFAM:PF00652;note=BUSCO:EOG091B05RN,CAZy:GT27,CAZy:GT2_Glycos_transf_2;
PCAL_001860	1	20020078	20022470	gi|1398043234|ref|XP_025075914.1|	6.49e-34	137	uncharacterized protein LOC105434265 isoform X1 [Pogonomyrmex barbatus]	5	883
PCAL_001861	1	20029848	20030121	gi|795016173|ref|XP_011858406.1|	2.93e-15	75.5	PREDICTED: uncharacterized protein LOC105555965 [Vollenhovia emeryi]	1	272
PCAL_001865	1	20041991	20042525	gi|1387137119|ref|XP_024885692.1|	1.94e-28	118	uncharacterized protein LOC112463501 [Temnothorax curvispinosus]	1	533					1	1
PCAL_001866	1	20052898	20053687	gi|769869130|ref|XP_011646633.1|	1.65e-63	200	ubiquitin-like protein 4A [Pogonomyrmex barbatus]	3	453	1	1										dBxref=InterPro:IPR000626,InterPro:IPR029071,PFAM:PF00240;Ontology_term=GO:0005515;
PCAL_001867	1	20053840	20056325	gi|769865691|ref|XP_011644799.1|	8.54e-72	191	gem-associated protein 2 [Pogonomyrmex barbatus]	5	715	1	2				1						dBxref=InterPro:IPR035426,InterPro:IPR017364,PFAM:PF04938;Ontology_term=GO:0000245,GO:0000387,GO:0005681;note=BUSCO:EOG091B0GQZ;
PCAL_001909	1	20300868	20302592	gi|1398041777|ref|XP_011646838.2|	6.55e-32	87.8	LOW QUALITY PROTEIN: synaptotagmin-2-like, partial [Pogonomyrmex barbatus]	3	384	3				1							dBxref=InterPro:IPR035892;
PCAL_001922	1	20395919	20396372	gi|769840670|ref|XP_011631511.1|	9.65e-87	260	uncharacterized protein LOC105423464 [Pogonomyrmex barbatus]	1	452						1
PCAL_001924	1	20403600	20403906	gi|1009433795|gb|KYN50741.1|	1.1e-44	149	hypothetical protein ALC56_09040 [Trachymyrmex septentrionalis]	1	305		1
PCAL_001926	1	20430937	20438573	gi|769835993|ref|XP_011648121.1|	1.78e-33	142	synaptotagmin-5-like isoform X3 [Pogonomyrmex barbatus]	7	779	10				2							dBxref=InterPro:IPR000008,InterPro:IPR035892,PFAM:PF00168;
PCAL_001930	1	20452674	20453325	gi|1009391057|gb|KYN12392.1|	2.47e-74	234	hypothetical protein ALC57_15440 [Trachymyrmex cornetzi]	1	650
PCAL_006786	15	196493	204357	gi|769841311|ref|XP_011631847.1|	0	457	DNA-directed RNA polymerase III subunit RPC1 isoform X2 [Pogonomyrmex barbatus]	19	4022	5	3		2	1	2						dBxref=InterPro:IPR006592,InterPro:IPR007083,InterPro:IPR007081,InterPro:IPR000722,InterPro:IPR007080,InterPro:IPR042102,InterPro:IPR038120,InterPro:IPR007066,InterPro:IPR035698,InterPro:IPR035697,PFAM:PF04997,PFAM:PF00623,PFAM:PF04983,PFAM:PF05000,PFAM:PF04998;Ontology_term=GO:0003899,GO:0003677,GO:0006351;note=BUSCO:EOG091B00T9;product=DNA-directed
PCAL_006787	15	204956	205880	gi|769841300|ref|XP_011631842.1|	5.01e-114	338	parkin coregulated gene protein homolog [Pogonomyrmex barbatus]	4	731		3	6									dBxref=InterPro:IPR019399,InterPro:IPR016024,PFAM:PF10274;
PCAL_006788	15	205911	209576	gi|769841302|ref|XP_011631843.1|	0	618	probable glutamine--tRNA ligase [Pogonomyrmex barbatus]	10	2339	1	6	5		2							dBxref=InterPro:IPR000924,InterPro:IPR020056,InterPro:IPR020059,InterPro:IPR007639,InterPro:IPR014729,InterPro:IPR042558,InterPro:IPR042559,InterPro:IPR007638,InterPro:IPR004514,InterPro:IPR020058,InterPro:IPR001412,InterPro:IPR011035,PFAM:PF00749,PFAM:PF03950,PFAM:PF04558,PFAM:PF04557;Ontology_term=GO:0000166,GO:0005524,GO:0004812,GO:0004819,GO:0043039,GO:0006418,GO:0006425,GO:0006412,GO:0005737…
PCAL_006790	15	212446	213226	gi|1465600378|ref|XP_025985692.1|	4.78e-92	283	uncharacterized protein LOC113002747, partial [Solenopsis invicta]	1	779			3		3	2
PCAL_006795	15	251337	251977	gi|1009415036|gb|KYN33867.1|	1.8	38.9	hypothetical protein ALC56_11839 [Trachymyrmex septentrionalis]	2	253		1	6		1
PCAL_006796	15	252539	257044	gi|307181087|gb|EFN68832.1|	4.3e-156	382	Histone acetyltransferase MYST2 [Camponotus floridanus]	10	2243	3		2		1	2						dBxref=InterPro:IPR002717,InterPro:IPR002515,InterPro:IPR040706,InterPro:IPR016181,InterPro:IPR036060,PFAM:PF01530,PFAM:PF17772;Ontology_term=GO:0004402,GO:0008270,GO:0016573,GO:0006355,GO:0005634;note=BUSCO:EOG091B041T;
PCAL_006802	15	284577	287063	gi|307213697|gb|EFN89046.1|	3.24e-17	89.4	Histone acetyltransferase MYST2, partial [Harpegnathos saltator]	3	351	5											dBxref=InterPro:IPR036388,InterPro:IPR006847,InterPro:IPR002717,InterPro:IPR016181,PFAM:PF04760;Ontology_term=GO:0004402,GO:0016573,GO:0006355;product=Histone
PCAL_007692	16	2055266	2060649	gi|795107620|ref|XP_011881904.1|	1.08e-67	255	PREDICTED: nose resistant to fluoxetine protein 6-like [Vollenhovia emeryi]	13	2150	4	4			2	1						dBxref=InterPro:IPR006621,InterPro:IPR002656,PFAM:PF01757;Ontology_term=GO:0016747;note=SECRETED:SignalP(1-24),;
PCAL_007693	16	2062963	2070338	gi|1216867474|gb|ASM42030.1|	0	608	DNMT1 [Pogonomyrmex barbatus]	15	4371	3	3			2	5	1					dBxref=InterPro:IPR001525,InterPro:IPR001025,InterPro:IPR022702,InterPro:IPR017198,InterPro:IPR002857,InterPro:IPR043151,InterPro:IPR018117,InterPro:IPR031303,InterPro:IPR029063,PFAM:PF01426,PFAM:PF00145,PFAM:PF12047,PFAM:PF02008;Ontology_term=GO:0008168,GO:0003682,GO:0003886,GO:0003677,GO:0008270,GO:0090116,GO:0005634;
PCAL_007694	16	2076025	2077849	gi|769841478|ref|XP_011631932.1|	8.16e-94	296	uncharacterized protein LOC105423734 [Pogonomyrmex barbatus]	4	833			4		1
PCAL_007696	16	2080915	2083743	gi|769841470|ref|XP_011631927.1|	0	1366	general transcription factor 3C polypeptide 3 [Pogonomyrmex barbatus]	4	2174	1	11	1		1	3						dBxref=InterPro:IPR019734,InterPro:IPR011990,InterPro:IPR013026,PFAM:PF14559,PFAM:PF13181;Ontology_term=GO:0005515;
PCAL_007697	16	2084116	2089830	gi|769841474|ref|XP_011631930.1|	4.26e-164	476	DNA ligase 4 [Pogonomyrmex barbatus]	11	2683	12	16	10	8	2	4						dBxref=InterPro:IPR001357,InterPro:IPR012310,InterPro:IPR036420,InterPro:IPR000977,InterPro:IPR012308,InterPro:IPR012309,InterPro:IPR036599,InterPro:IPR021536,InterPro:IPR012340,PFAM:PF00533,PFAM:PF16589,PFAM:PF04679,PFAM:PF01068,PFAM:PF04675,PFAM:PF11411,PFAM:PF09414;Ontology_term=GO:0006281,GO:0006310,GO:0071897,GO:0005524,GO:0003910,GO:0003677;
PCAL_007698	16	2090049	2091125	gi|815813350|ref|XP_012227663.1|	3.74e-10	67.4	PREDICTED: uncharacterized protein LOC105675241 [Linepithema humile]	5	337		13	9		1		1
PCAL_007699	16	2092160	2094732	gi|769841459|ref|XP_011631922.1|	1.05e-155	318	thioredoxin domain-containing protein 5 homolog [Pogonomyrmex barbatus]	5	1183	2	16	13	1		2		1				dBxref=InterPro:IPR005788,InterPro:IPR013766,InterPro:IPR036249,InterPro:IPR017937,PFAM:PF00085;Ontology_term=GO:0003756,GO:0045454;note=SECRETED:SignalP(1-29);
PCAL_007700	16	2094862	2099572	gi|769841461|ref|XP_011631923.1|	1.82e-70	194	flavin-containing monooxygenase FMO GS-OX-like 3 isoform X1 [Pogonomyrmex barbatus]	6	1293	7	8		1	2	4			1	1		dBxref=InterPro:IPR000960,InterPro:IPR036188,InterPro:IPR020946,PFAM:PF13450,PFAM:PF13454,PFAM:PF07992;Ontology_term=GO:0050661,GO:0050660,GO:0004499,GO:0055114;note=BUSCO:EOG091B09O2;
PCAL_007701	16	2106508	2109167	gi|1655567789|ref|XP_029043012.1|	8.87e-143	193	sialin [Osmia bicornis bicornis]	8	1549	4	3			2	2						dBxref=InterPro:IPR011701,InterPro:IPR020846,InterPro:IPR036259,PFAM:PF07690;Ontology_term=GO:0055085,GO:0022857;
PCAL_007702	16	2112310	2118731	gi|769841455|ref|XP_011631919.1|	8.02e-86	210	uncharacterized protein LOC105423726 isoform X3 [Pogonomyrmex barbatus]	13	1829	6	6	5		1	3					1	dBxref=InterPro:IPR035994,PFAM:PF01048;Ontology_term=GO:0003824,GO:0009116;note=BUSCO:EOG091B070Z;
PCAL_007703	16	2119351	2130147	gi|1615734674|gb|TGZ57345.1|	0	342	Uncharacterized protein DBV15_03234 [Temnothorax longispinosus]	12	2064	7	8				1						dBxref=InterPro:IPR001680,InterPro:IPR025956,InterPro:IPR015943,InterPro:IPR017986,InterPro:IPR036322,PFAM:PF11540,PFAM:PF00400;Ontology_term=GO:0005515,GO:0007018,GO:0005868;note=BUSCO:EOG091B059A;
PCAL_007704	16	2158595	2166140	gi|769841401|ref|XP_011631891.1|	3.94e-80	284	hepatocyte nuclear factor 4-gamma isoform X5 [Pogonomyrmex barbatus]	7	1364	7	2				1						dBxref=InterPro:IPR001723,InterPro:IPR001628,InterPro:IPR000536,InterPro:IPR013088,InterPro:IPR035500,PFAM:PF00104,PFAM:PF00105;Ontology_term=GO:0006355,GO:0003677,GO:0003707,GO:0043565,GO:0008270,GO:0003700,GO:0042025;
PCAL_007705	16	2168508	2169631	gi|1068377815|ref|XP_018046275.1|	5.2e-75	143	PREDICTED: DNA replication complex GINS protein PSF3 [Atta colombica]	4	605	1	1	3			1						dBxref=InterPro:IPR038437,InterPro:IPR036224;note=BUSCO:EOG091B0K3V;
PCAL_007706	16	2171501	2172327	gi|769841385|ref|XP_011631883.1|	5.61e-48	167	uncharacterized protein LOC105423722 [Pogonomyrmex barbatus]	2	553		2	3		1	2						dBxref=InterPro:IPR036554;
PCAL_007707	16	2174881	2178276	gi|769841379|ref|XP_011631879.1|	2.31e-49	189	uncharacterized protein LOC105423721 isoform X1 [Pogonomyrmex barbatus]	6	948	4		3			2						note=BUSCO:EOG091B0FSO;
PCAL_007708	16	2186954	2248745	gi|861648522|gb|KMQ96394.1|	6.68e-58	222	neurexin-3b-alpha-like protein [Lasius niger]	17	3175	40					5						dBxref=InterPro:IPR001791,InterPro:IPR000742,InterPro:IPR027789,InterPro:IPR013320,PFAM:PF00008,PFAM:PF00054,PFAM:PF02210,PFAM:PF01034;
